# Ecology and the diversification of reproductive strategies in viviparous fishes

**DOI:** 10.1101/442830

**Authors:** Michael Tobler, Zachary Culumber

**Author notes:** Corresponding author: Michael Tobler, Division of Biology, Kansas State University, 106 Ackert Hall, Manhattan, KS, USA.

## Abstract

Shifts in life history evolution can potentiate sexual selection and speciation. However, we rarely understand the causative links between correlated patterns of diversification or the tipping points that initiate changes with cascading effects. We investigated livebearing fishes with repeated transitions from pre- (lecithotrophy) to post-fertilization maternal provisioning (matrotrophy) to identify the potential ecological drivers of evolutionary transitions in life history. Phylogenetic comparative analyses across 94 species revealed that bi-directional evolution along the lecithotrophy-matrotrophy continuum is correlated with ecology, supporting adaptive hypotheses of life history diversification. Consistent with theory, matrotrophy was associated with high resource availability and low competition. Our results suggest that ecological sources of selection contribute to the diversification of female provisioning strategies in livebearing fishes, which have been associated with macroevolutionary patterns of sexual selection and speciation.
