## Supplementary material for "Ecology and the diversification of reproductive strategies in viviparous fishes": Table S4

family	genus	Diet
Acestrorhynchidae	Acestrorhynchus	Piscivorous
Acestrorhynchidae	Gilbertolus	Piscivorous
Acestrorhynchidae	Gnathocharax	Non-piscivorous
Acestrorhynchidae	Heterocharax	Non-piscivorous
Acestrorhynchidae	Hoplocharax	Non-piscivorous
Acestrorhynchidae	Lonchogenys	Non-piscivorous
Acestrorhynchidae	Roestes	Piscivorous
Achiridae	Apionichthys	Non-piscivorous
Achiridae	Catathyridium	Non-piscivorous
Achiridae	Hypoclinemus	Piscivorous
Acipenseridae	Acipenser	Non-piscivorous
Amblyopsidae	Amblyopsis	Non-piscivorous
Amblyopsidae	Chologaster	Non-piscivorous
Amiidae	Amia	Piscivorous
Anablepidae	Anableps	Non-piscivorous
Anablepidae	Jenynsia	Non-piscivorous
Anablepidae	Oxyzygonectes	Non-piscivorous
Anguillidae	Anguilla	Piscivorous
Anostomidae	Abramites	Non-piscivorous
Anostomidae	Anostomoides	Non-piscivorous
Anostomidae	Anostomus	Non-piscivorous
Anostomidae	Gnathodolus	Non-piscivorous
Anostomidae	Hypomasticus	Non-piscivorous
Anostomidae	Laemolyta	Non-piscivorous
Anostomidae	Leporellus	Non-piscivorous
Anostomidae	Leporinus	Non-piscivorous
Anostomidae	Petulanos	Non-piscivorous
Anostomidae	Pseudanos	Non-piscivorous
Anostomidae	Rhytiodus	Non-piscivorous
Anostomidae	Sartor	Non-piscivorous
Anostomidae	Schizodon	Non-piscivorous
Anostomidae	Synaptolaemus	Non-piscivorous
Aphredoderidae	Aphredoderus	Piscivorous
Apteronotidae	Adontosternarchus	Non-piscivorous
Apteronotidae	Apteronotus	Non-piscivorous
Apteronotidae	Compsaraia	Non-piscivorous
Apteronotidae	Magosternarchus	Piscivorous
Apteronotidae	Megadontognathus	Non-piscivorous
Apteronotidae	Orthosternarchus	Non-piscivorous
Apteronotidae	Parapteronotus	Non-piscivorous
Apteronotidae	Pariosternarchus	Non-piscivorous
Apteronotidae	Platyurosternarchus	Non-piscivorous
Apteronotidae	Porotergus	Non-piscivorous
Apteronotidae	Sternarchella	Piscivorous
Apteronotidae	Sternarchogiton	Non-piscivorous
Apteronotidae	Sternarchorhamphus	Non-piscivorous
Apteronotidae	Sternarchorhynchus	Non-piscivorous
Apteronotidae	Tembeassu	Non-piscivorous
Arapaimidae	Arapaima	Piscivorous
Ariidae	Amphiarius	Non-piscivorous
Ariidae	Ariopsis	Piscivorous
Ariidae	Aspistor	Piscivorous
Ariidae	Bagre	Piscivorous
Ariidae	Cathorops	Non-piscivorous
Ariidae	Galeichthys	Non-piscivorous
Ariidae	Genidens	Piscivorous
Ariidae	Notarius	Piscivorous
Ariidae	Occidentarius	Non-piscivorous
Ariidae	Potamarius	Piscivorous
Ariidae	Sciades	Piscivorous
Aspredinidae	Amaralia	Non-piscivorous
Aspredinidae	Aspredinichthys	Non-piscivorous
Aspredinidae	Aspredo	Non-piscivorous
Aspredinidae	Bunocephalus	Piscivorous
Aspredinidae	Dupouyichthys	Non-piscivorous
Aspredinidae	Ernstichthys	Non-piscivorous
Aspredinidae	Hoplomyzon	Non-piscivorous
Aspredinidae	Micromyzon	Non-piscivorous
Aspredinidae	Platystacus	Non-piscivorous
Aspredinidae	Pseudobunocephalus	Non-piscivorous
Aspredinidae	Pterobunocephalus	Non-piscivorous
Aspredinidae	Xyliphius	Non-piscivorous
Astroblepidae	Astroblepus	Non-piscivorous
Astroblepidae	Euryochus	Non-piscivorous
Atherinidae	Alepidomus	Non-piscivorous
Atherinopsidae	Atherinella	Non-piscivorous
Atherinopsidae	Chirostoma	Non-piscivorous
Atherinopsidae	Labidesthes	Non-piscivorous
Atherinopsidae	Menidia	Non-piscivorous
Atherinopsidae	Poblana	Non-piscivorous
Auchenipteridae	Ageneiosus	Piscivorous
Auchenipteridae	Asterophysus	Piscivorous
Auchenipteridae	Auchenipterichthys	Non-piscivorous
Auchenipteridae	Auchenipterus	Non-piscivorous
Auchenipteridae	Centromochlus	Non-piscivorous
Auchenipteridae	Entomocorus	Non-piscivorous
Auchenipteridae	Epapterus	Non-piscivorous
Auchenipteridae	Glanidium	Non-piscivorous
Auchenipteridae	Liosomadoras	Non-piscivorous
Auchenipteridae	Pseudauchenipterus	Non-piscivorous
Auchenipteridae	Pseudepapterus	Non-piscivorous
Auchenipteridae	Tatia	Non-piscivorous
Auchenipteridae	Tetranematichthys	Non-piscivorous
Auchenipteridae	Tocantinsia	Non-piscivorous
Auchenipteridae	Trachelyichthys	Non-piscivorous
Auchenipteridae	Trachelyopterichthys	Non-piscivorous
Auchenipteridae	Trachelyopterus	Non-piscivorous
Auchenipteridae	Trachycorystes	Piscivorous
Auchenipteridae	Tympanopleura	Non-piscivorous
Batrachoididae	Batrachoides	Piscivorous
Batrachoididae	Daector	Piscivorous
Batrachoididae	Potamobatrachus	Piscivorous
Batrachoididae	Thalassophryne	Piscivorous
Belonidae	Belonion	Non-piscivorous
Belonidae	Potamorrhaphis	Piscivorous
Belonidae	Pseudotylosurus	Piscivorous
Belonidae	Strongylura	Piscivorous
Bryconidae	Brycon	Non-piscivorous
Bryconidae	Henochilus	Non-piscivorous
Bryconidae	Salminus	Piscivorous
Callichthyidae	Aspidoras	Non-piscivorous
Callichthyidae	Brochis	Non-piscivorous
Callichthyidae	Callichthys	Non-piscivorous
Callichthyidae	Corydoras	Non-piscivorous
Callichthyidae	Dianema	Non-piscivorous
Callichthyidae	Hoplosternum	Non-piscivorous
Callichthyidae	Lepthoplosternum	Non-piscivorous
Callichthyidae	Megalechis	Non-piscivorous
Callichthyidae	Scleromystax	Non-piscivorous
Catostomidae	Carpiodes	Non-piscivorous
Catostomidae	Catostomus	Non-piscivorous
Catostomidae	Cycleptus	Non-piscivorous
Catostomidae	Erimyzon	Non-piscivorous
Catostomidae	Hypentelium	Non-piscivorous
Catostomidae	Ictiobus	Non-piscivorous
Catostomidae	Minytrema	Non-piscivorous
Catostomidae	Moxostoma	Non-piscivorous
Centrarchidae	Acantharchus	Piscivorous
Centrarchidae	Ambloplites	Piscivorous
Centrarchidae	Archoplites	Piscivorous
Centrarchidae	Centrarchus	Piscivorous
Centrarchidae	Enneacanthus	Non-piscivorous
Centrarchidae	Lepomis	Piscivorous
Centrarchidae	Micropterus	Piscivorous
Centrarchidae	Pomoxis	Piscivorous
Centropomidae	Centropomus	Piscivorous
Cetopsidae	Cetopsidium	Non-piscivorous
Cetopsidae	Cetopsis	Piscivorous
Cetopsidae	Denticetopsis	Non-piscivorous
Cetopsidae	Helogenes	Non-piscivorous
Characidae	Acanthocharax	Piscivorous
Characidae	Acestrocephalus	Piscivorous
Characidae	Acinocheirodon	Non-piscivorous
Characidae	Amazonspinther	Non-piscivorous
Characidae	Aphyocharacidium	Non-piscivorous
Characidae	Aphyocharax	Piscivorous
Characidae	Aphyocheirodon	Non-piscivorous
Characidae	Aphyodite	Non-piscivorous
Characidae	Argopleura	Non-piscivorous
Characidae	Astyanacinus	Non-piscivorous
Characidae	Astyanax	Piscivorous
Characidae	Atopomesus	Non-piscivorous
Characidae	Aulixidens	Non-piscivorous
Characidae	Axelrodia	Non-piscivorous
Characidae	Bario	Non-piscivorous
Characidae	Brachychalcinus	Non-piscivorous
Characidae	Bramocharax	Non-piscivorous
Characidae	Brittanichthys	Non-piscivorous
Characidae	Bryconacidnus	Non-piscivorous
Characidae	Bryconadenos	Non-piscivorous
Characidae	Bryconamericus	Non-piscivorous
Characidae	Bryconella	Non-piscivorous
Characidae	Bryconexodon	Non-piscivorous
Characidae	Caiapobrycon	Non-piscivorous
Characidae	Carlana	Non-piscivorous
Characidae	Ceratobranchia	Non-piscivorous
Characidae	Chalceus	Non-piscivorous
Characidae	Charax	Piscivorous
Characidae	Cheirodon	Non-piscivorous
Characidae	Cheirodontops	Non-piscivorous
Characidae	Chrysobrycon	Non-piscivorous
Characidae	Compsura	Non-piscivorous
Characidae	Coptobrycon	Non-piscivorous
Characidae	Corynopoma	Non-piscivorous
Characidae	Creagrutus	Non-piscivorous
Characidae	Ctenobrycon	Non-piscivorous
Characidae	Ctenocheirodon	Non-piscivorous
Characidae	Cyanocharax	Non-piscivorous
Characidae	Cynopotamus	Piscivorous
Characidae	Deuterodon	Non-piscivorous
Characidae	Diapoma	Non-piscivorous
Characidae	Ectrepopterus	Non-piscivorous
Characidae	Exodon	Piscivorous
Characidae	Galeocharax	Piscivorous
Characidae	Genycharax	Non-piscivorous
Characidae	Gephyrocharax	Non-piscivorous
Characidae	Glandulocauda	Non-piscivorous
Characidae	Grundulus	Non-piscivorous
Characidae	Gymnocorymbus	Non-piscivorous
Characidae	Gymnotichthys	Non-piscivorous
Characidae	Hasemania	Non-piscivorous
Characidae	Hemibrycon	Non-piscivorous
Characidae	Hemigrammus	Non-piscivorous
Characidae	Heterocheirodon	Non-piscivorous
Characidae	Hollandichthys	Non-piscivorous
Characidae	Hyphessobrycon	Non-piscivorous
Characidae	Hypobrycon	Non-piscivorous
Characidae	Hysteronotus	Non-piscivorous
Characidae	Inpaichthys	Non-piscivorous
Characidae	Iotabrycon	Non-piscivorous
Characidae	Jupiaba	Non-piscivorous
Characidae	Knodus	Non-piscivorous
Characidae	Landonia	Non-piscivorous
Characidae	Lepidocharax	Non-piscivorous
Characidae	Leptagoniates	Non-piscivorous
Characidae	Leptobrycon	Non-piscivorous
Characidae	Lophiobrycon	Non-piscivorous
Characidae	Macropsobrycon	Non-piscivorous
Characidae	Markiana	Non-piscivorous
Characidae	Microgenys	Non-piscivorous
Characidae	Microschemobrycon	Non-piscivorous
Characidae	Mimagoniates	Non-piscivorous
Characidae	Mixobrycon	Non-piscivorous
Characidae	Moenkhausia	Non-piscivorous
Characidae	Myxiops	Non-piscivorous
Characidae	Nanocheirodon	Non-piscivorous
Characidae	Nematobrycon	Non-piscivorous
Characidae	Nematocharax	Non-piscivorous
Characidae	Odontostilbe	Non-piscivorous
Characidae	Odontostoechus	Non-piscivorous
Characidae	Oligosarcus	Piscivorous
Characidae	Orthospinus	Non-piscivorous
Characidae	Othonocheirodus	Non-piscivorous
Characidae	Oxybrycon	Non-piscivorous
Characidae	Paracheirodon	Non-piscivorous
Characidae	Paragoniates	Non-piscivorous
Characidae	Parapristella	Non-piscivorous
Characidae	Parastremma	Non-piscivorous
Characidae	Parecbasis	Non-piscivorous
Characidae	Petitella	Non-piscivorous
Characidae	Phenacobrycon	Non-piscivorous
Characidae	Phenacogaster	Non-piscivorous
Characidae	Phenagoniates	Non-piscivorous
Characidae	Piabarchus	Non-piscivorous
Characidae	Piabina	Non-piscivorous
Characidae	Planaltina	Non-piscivorous
Characidae	Poptella	Non-piscivorous
Characidae	Priocharax	Non-piscivorous
Characidae	Prionobrama	Non-piscivorous
Characidae	Pristella	Non-piscivorous
Characidae	Probolodus	Non-piscivorous
Characidae	Psellogrammus	Non-piscivorous
Characidae	Pseudochalceus	Non-piscivorous
Characidae	Pseudocheirodon	Non-piscivorous
Characidae	Pseudocorynopoma	Non-piscivorous
Characidae	Pterobrycon	Non-piscivorous
Characidae	Rachoviscus	Non-piscivorous
Characidae	Rhinobrycon	Non-piscivorous
Characidae	Rhinopetitia	Non-piscivorous
Characidae	Rhoadsia	Non-piscivorous
Characidae	Roeboexodon	Non-piscivorous
Characidae	Roeboides	Piscivorous
Characidae	Saccoderma	Non-piscivorous
Characidae	Scissor	Non-piscivorous
Characidae	Scopaeocharax	Non-piscivorous
Characidae	Serrabrycon	Non-piscivorous
Characidae	Serrapinnus	Non-piscivorous
Characidae	Spintherobolus	Non-piscivorous
Characidae	Stethaprion	Non-piscivorous
Characidae	Stichonodon	Non-piscivorous
Characidae	Stygichthys	Non-piscivorous
Characidae	Tetragonopterus	Non-piscivorous
Characidae	Thayeria	Non-piscivorous
Characidae	Thrissobrycon	Non-piscivorous
Characidae	Tyttobrycon	Non-piscivorous
Characidae	Tyttocharax	Non-piscivorous
Characidae	Xenagoniates	Non-piscivorous
Characidae	Xenurobrycon	Non-piscivorous
Chilodontidae	Caenotropus	Non-piscivorous
Chilodontidae	Chilodus	Non-piscivorous
Cichlidae	Acarichthys	Non-piscivorous
Cichlidae	Acaronia	Non-piscivorous
Cichlidae	Aequidens	Non-piscivorous
Cichlidae	Amatitlania	Non-piscivorous
Cichlidae	Amphilophus	Non-piscivorous
Cichlidae	Andinoacara	Non-piscivorous
Cichlidae	Apistogramma	Non-piscivorous
Cichlidae	Archocentrus	Non-piscivorous
Cichlidae	Astatheros	Non-piscivorous
Cichlidae	Astronotus	Piscivorous
Cichlidae	Australoheros	Non-piscivorous
Cichlidae	Biotodoma	Non-piscivorous
Cichlidae	Biotoecus	Non-piscivorous
Cichlidae	Bujurquina	Non-piscivorous
Cichlidae	Caquetaia	Piscivorous
Cichlidae	Chaetobranchopsis	Non-piscivorous
Cichlidae	Chaetobranchus	Non-piscivorous
Cichlidae	Chiapaheros	Piscivorous
Cichlidae	Chocoheros	Non-piscivorous
Cichlidae	Chortiheros	Non-piscivorous
Cichlidae	Cichla	Piscivorous
Cichlidae	Cichlasoma	Non-piscivorous
Cichlidae	Cincelichthys	Non-piscivorous
Cichlidae	Cleithracara	Non-piscivorous
Cichlidae	Crenicara	Non-piscivorous
Cichlidae	Crenicichla	Piscivorous
Cichlidae	Cribroheros	Non-piscivorous
Cichlidae	Cryptoheros	Non-piscivorous
Cichlidae	Darienheros	Non-piscivorous
Cichlidae	Dicrossus	Non-piscivorous
Cichlidae	Geophagus	Non-piscivorous
Cichlidae	Guianacara	Non-piscivorous
Cichlidae	Gymnogeophagus	Non-piscivorous
Cichlidae	Herichthys	Piscivorous
Cichlidae	Heroina	Non-piscivorous
Cichlidae	Heros	Non-piscivorous
Cichlidae	Herotilapia	Non-piscivorous
Cichlidae	Hoplarchus	Non-piscivorous
Cichlidae	Hypselecara	Non-piscivorous
Cichlidae	Hypsophrys	Non-piscivorous
Cichlidae	Isthmoheros	Non-piscivorous
Cichlidae	Kihnichthys	Non-piscivorous
Cichlidae	Krobia	Non-piscivorous
Cichlidae	Kronoheros	Piscivorous
Cichlidae	Laetacara	Non-piscivorous
Cichlidae	Maskaheros	Non-piscivorous
Cichlidae	Mayaheros	Piscivorous
Cichlidae	Mazarunia	Non-piscivorous
Cichlidae	Mesoheros	Non-piscivorous
Cichlidae	Mesonauta	Non-piscivorous
Cichlidae	Mikrogeophagus	Non-piscivorous
Cichlidae	Nandopsis	Piscivorous
Cichlidae	Nannacara	Non-piscivorous
Cichlidae	Nosferatu	Piscivorous
Cichlidae	Oscura	Non-piscivorous
Cichlidae	Parachromis	Piscivorous
Cichlidae	Paraneetroplus	Non-piscivorous
Cichlidae	Petenia	Piscivorous
Cichlidae	Pterophyllum	Non-piscivorous
Cichlidae	Retroculus	Non-piscivorous
Cichlidae	Rheoheros	Non-piscivorous
Cichlidae	Rocio	Non-piscivorous
Cichlidae	Rondonacara	Non-piscivorous
Cichlidae	Satanoperca	Non-piscivorous
Cichlidae	Symphysodon	Non-piscivorous
Cichlidae	Taeniacara	Non-piscivorous
Cichlidae	Talamancaheros	Non-piscivorous
Cichlidae	Teleocichla	Non-piscivorous
Cichlidae	Theraps	Non-piscivorous
Cichlidae	Thorichthys	Non-piscivorous
Cichlidae	Tomocichla	Non-piscivorous
Cichlidae	Trichromis	Non-piscivorous
Cichlidae	Uaru	Non-piscivorous
Cichlidae	Vieja	Non-piscivorous
Cichlidae	Wajpamheros	Non-piscivorous
Clupeidae	Alosa	Piscivorous
Clupeidae	Dorosoma	Non-piscivorous
Clupeidae	Platanichthys	Non-piscivorous
Clupeidae	Ramnogaster	Non-piscivorous
Clupeidae	Rhinosardinia	Non-piscivorous
Cottidae	Cottus	Piscivorous
Crenuchidae	Ammocryptocharax	Non-piscivorous
Crenuchidae	Characidium	Non-piscivorous
Crenuchidae	Crenuchus	Non-piscivorous
Crenuchidae	Elachocharax	Non-piscivorous
Crenuchidae	Klausewitzia	Non-piscivorous
Crenuchidae	Leptocharacidium	Non-piscivorous
Crenuchidae	Melanocharacidium	Non-piscivorous
Crenuchidae	Microcharacidium	Non-piscivorous
Crenuchidae	Odontocharacidium	Non-piscivorous
Crenuchidae	Poecilocharax	Non-piscivorous
Crenuchidae	Skiotocharax	Non-piscivorous
Ctenoluciidae	Boulengerella	Piscivorous
Ctenoluciidae	Ctenolucius	Piscivorous
Curimatidae	Curimata	Non-piscivorous
Curimatidae	Curimatella	Non-piscivorous
Curimatidae	Curimatopsis	Non-piscivorous
Curimatidae	Cyphocharax	Non-piscivorous
Curimatidae	Potamorhina	Non-piscivorous
Curimatidae	Psectrogaster	Non-piscivorous
Curimatidae	Pseudocurimata	Non-piscivorous
Curimatidae	Steindachnerina	Non-piscivorous
Cynodontidae	Cynodon	Piscivorous
Cynodontidae	Hydrolycus	Piscivorous
Cynodontidae	Rhaphiodon	Piscivorous
Cyprinidae	Agosia	Non-piscivorous
Cyprinidae	Algansea	Non-piscivorous
Cyprinidae	Aztecula	Non-piscivorous
Cyprinidae	Campostoma	Non-piscivorous
Cyprinidae	Chrosomus	Non-piscivorous
Cyprinidae	Codoma	Non-piscivorous
Cyprinidae	Couesius	Non-piscivorous
Cyprinidae	Cyprinella	Non-piscivorous
Cyprinidae	Dionda	Non-piscivorous
Cyprinidae	Ericymba	Non-piscivorous
Cyprinidae	Evarra	Non-piscivorous
Cyprinidae	Gila	Non-piscivorous
Cyprinidae	Hybognathus	Non-piscivorous
Cyprinidae	Lepidomeda	Non-piscivorous
Cyprinidae	Luxilus	Non-piscivorous
Cyprinidae	Lythrurus	Non-piscivorous
Cyprinidae	Macrhybopsis	Non-piscivorous
Cyprinidae	Margariscus	Non-piscivorous
Cyprinidae	Meda	Non-piscivorous
Cyprinidae	Nocomis	Non-piscivorous
Cyprinidae	Notemigonus	Non-piscivorous
Cyprinidae	Notropis	Non-piscivorous
Cyprinidae	Opsopoeodus	Non-piscivorous
Cyprinidae	Phenacobius	Non-piscivorous
Cyprinidae	Pimephales	Non-piscivorous
Cyprinidae	Plagopterus	Non-piscivorous
Cyprinidae	Platygobio	Non-piscivorous
Cyprinidae	Pteronotropis	Non-piscivorous
Cyprinidae	Ptychocheilus	Piscivorous
Cyprinidae	Rhinichthys	Non-piscivorous
Cyprinidae	Semotilus	Piscivorous
Cyprinidae	Siphateles	Non-piscivorous
Cyprinidae	Stypodon	Non-piscivorous
Cyprinidae	Tampichthys	Non-piscivorous
Cyprinidae	Yuriria	Non-piscivorous
Cyprinodontidae	Cualac	Non-piscivorous
Cyprinodontidae	Cubanichthys	Non-piscivorous
Cyprinodontidae	Cyprinodon	Non-piscivorous
Cyprinodontidae	Floridichthys	Non-piscivorous
Cyprinodontidae	Garmanella	Non-piscivorous
Cyprinodontidae	Jordanella	Non-piscivorous
Cyprinodontidae	Megupsilon	Non-piscivorous
Doradidae	Acanthodoras	Non-piscivorous
Doradidae	Agamyxis	Non-piscivorous
Doradidae	Amblydoras	Non-piscivorous
Doradidae	Anadoras	Non-piscivorous
Doradidae	Anduzedoras	Non-piscivorous
Doradidae	Astrodoras	Non-piscivorous
Doradidae	Centrochir	Non-piscivorous
Doradidae	Centrodoras	Non-piscivorous
Doradidae	Doraops	Non-piscivorous
Doradidae	Doras	Non-piscivorous
Doradidae	Franciscodoras	Non-piscivorous
Doradidae	Hassar	Non-piscivorous
Doradidae	Hemidoras	Non-piscivorous
Doradidae	Kalyptodoras	Non-piscivorous
Doradidae	Leptodoras	Non-piscivorous
Doradidae	Lithodoras	Non-piscivorous
Doradidae	Megalodoras	Non-piscivorous
Doradidae	Merodoras	Non-piscivorous
Doradidae	Nemadoras	Non-piscivorous
Doradidae	Opsodoras	Non-piscivorous
Doradidae	Orinocodoras	Non-piscivorous
Doradidae	Ossancora	Non-piscivorous
Doradidae	Oxydoras	Non-piscivorous
Doradidae	Physopyxis	Non-piscivorous
Doradidae	Platydoras	Non-piscivorous
Doradidae	Pterodoras	Non-piscivorous
Doradidae	Rhinodoras	Piscivorous
Doradidae	Rhynchodoras	Non-piscivorous
Doradidae	Scorpiodoras	Non-piscivorous
Doradidae	Tenellus	Non-piscivorous
Doradidae	Trachydoras	Non-piscivorous
Doradidae	Wertheimeria	Non-piscivorous
Elassomatidae	Elassoma	Non-piscivorous
Eleotridae	Caecieleotris	Non-piscivorous
Eleotridae	Dormitator	Non-piscivorous
Eleotridae	Eleotris	Piscivorous
Eleotridae	Erotelis	Piscivorous
Eleotridae	Gobiomorus	Piscivorous
Eleotridae	Guavina	Piscivorous
Eleotridae	Hemieleotris	Non-piscivorous
Eleotridae	Leptophilypnion	Non-piscivorous
Eleotridae	Leptophilypnus	Non-piscivorous
Eleotridae	Microphilypnus	Non-piscivorous
Elopidae	Elops	Piscivorous
Engraulidae	Amazonsprattus	Non-piscivorous
Engraulidae	Anchoviella	Non-piscivorous
Engraulidae	Jurengraulis	Non-piscivorous
Engraulidae	Pterengraulis	Piscivorous
Erythrinidae	Erythrinus	Piscivorous
Erythrinidae	Hoplerythrinus	Piscivorous
Erythrinidae	Hoplias	Piscivorous
Esocidae	Esox	Non-piscivorous
Fundulidae	Fundulus	Non-piscivorous
Fundulidae	Leptolucania	Non-piscivorous
Fundulidae	Lucania	Non-piscivorous
Gasteropelecidae	Carnegiella	Non-piscivorous
Gasteropelecidae	Gasteropelecus	Non-piscivorous
Gasteropelecidae	Thoracocharax	Non-piscivorous
Gasterosteidae	Apeltes	Non-piscivorous
Gasterosteidae	Culaea	Non-piscivorous
Gerreidae	Diapterus	Non-piscivorous
Gobiesocidae	Gobiesox	Non-piscivorous
Gobiidae	Awaous	Non-piscivorous
Gobiidae	Bathygobius	Piscivorous
Gobiidae	Ctenogobius	Non-piscivorous
Gobiidae	Gobioides	Non-piscivorous
Gobiidae	Gobionellus	Non-piscivorous
Gobiidae	Gobiosoma	Non-piscivorous
Gobiidae	Sicydium	Non-piscivorous
Goodeidae	Allodontichthys	Non-piscivorous
Goodeidae	Alloophorus	Piscivorous
Goodeidae	Allotoca	Non-piscivorous
Goodeidae	Ameca	Non-piscivorous
Goodeidae	Ataeniobius	Non-piscivorous
Goodeidae	Chapalichthys	Non-piscivorous
Goodeidae	Characodon	Non-piscivorous
Goodeidae	Girardinichthys	Non-piscivorous
Goodeidae	Goodea	Non-piscivorous
Goodeidae	Hubbsina	Non-piscivorous
Goodeidae	Ilyodon	Non-piscivorous
Goodeidae	Skiffia	Non-piscivorous
Goodeidae	Xenendum	Non-piscivorous
Goodeidae	Xenoophorus	Non-piscivorous
Goodeidae	Xenotaenia	Non-piscivorous
Goodeidae	Xenotoca	Non-piscivorous
Goodeidae	Zoogoneticus	Non-piscivorous
Gymnotidae	Electrophorus	Piscivorous
Gymnotidae	Gymnotus	Non-piscivorous
Hemiodontidae	Anodus	Non-piscivorous
Hemiodontidae	Argonectes	Non-piscivorous
Hemiodontidae	Bivibranchia	Non-piscivorous
Hemiodontidae	Hemiodus	Non-piscivorous
Hemiodontidae	Micromischodus	Non-piscivorous
Hemiramphidae	Chriodorus	Non-piscivorous
Hemiramphidae	Hyporhamphus	Piscivorous
Heptapteridae	Acentronichthys	Non-piscivorous
Heptapteridae	Brachyglanis	Non-piscivorous
Heptapteridae	Brachyrhamdia	Non-piscivorous
Heptapteridae	Cetopsorhamdia	Non-piscivorous
Heptapteridae	Chasmocranus	Non-piscivorous
Heptapteridae	Gladioglanis	Non-piscivorous
Heptapteridae	Goeldiella	Piscivorous
Heptapteridae	Heptapterus	Non-piscivorous
Heptapteridae	Imparfinis	Non-piscivorous
Heptapteridae	Leptorhamdia	Non-piscivorous
Heptapteridae	Mastiglanis	Non-piscivorous
Heptapteridae	Myoglanis	Non-piscivorous
Heptapteridae	Nannoglanis	Non-piscivorous
Heptapteridae	Nemuroglanis	Non-piscivorous
Heptapteridae	Phenacorhamdia	Non-piscivorous
Heptapteridae	Phreatobius	Non-piscivorous
Heptapteridae	Pimelodella	Piscivorous
Heptapteridae	Rhamdella	Piscivorous
Heptapteridae	Rhamdia	Piscivorous
Heptapteridae	Rhamdioglanis	Non-piscivorous
Heptapteridae	Rhamdiopsis	Non-piscivorous
Heptapteridae	Taunayia	Non-piscivorous
Hypopomidae	Akawaio	Non-piscivorous
Hypopomidae	Brachyhypopomus	Non-piscivorous
Hypopomidae	Hypopomus	Non-piscivorous
Hypopomidae	Hypopygus	Non-piscivorous
Hypopomidae	Microsternarchus	Non-piscivorous
Hypopomidae	Steatogenys	Non-piscivorous
Hypopomidae	Stegostenopos	Non-piscivorous
Ictaluridae	Ameiurus	Piscivorous
Ictaluridae	Ictalurus	Piscivorous
Ictaluridae	Noturus	Non-piscivorous
Ictaluridae	Prietella	Non-piscivorous
Ictaluridae	Pylodictis	Piscivorous
Ictaluridae	Trogloglanis	Non-piscivorous
Iguanodectidae	Bryconops	Non-piscivorous
Iguanodectidae	Iguanodectes	Non-piscivorous
Iguanodectidae	Piabucus	Non-piscivorous
Lebiasinidae	Copeina	Non-piscivorous
Lebiasinidae	Copella	Non-piscivorous
Lebiasinidae	Derhamia	Non-piscivorous
Lebiasinidae	Lebiasina	Non-piscivorous
Lebiasinidae	Nannostomus	Non-piscivorous
Lebiasinidae	Piabucina	Non-piscivorous
Lebiasinidae	Pyrrhulina	Non-piscivorous
Lepisosteidae	Atractosteus	Piscivorous
Lepisosteidae	Lepisosteus	Piscivorous
Loricariidae	Acanthicus	Non-piscivorous
Loricariidae	Acestridium	Non-piscivorous
Loricariidae	Ancistrus	Non-piscivorous
Loricariidae	Andeancistrus	Non-piscivorous
Loricariidae	Aphanotorulus	Non-piscivorous
Loricariidae	Baryancistrus	Non-piscivorous
Loricariidae	Brochiloricaria	Non-piscivorous
Loricariidae	Chaetostoma	Non-piscivorous
Loricariidae	Chauliocheilos	Non-piscivorous
Loricariidae	Cordylancistrus	Non-piscivorous
Loricariidae	Corumbataia	Non-piscivorous
Loricariidae	Corymbophanes	Non-piscivorous
Loricariidae	Crossoloricaria	Non-piscivorous
Loricariidae	Cteniloricaria	Non-piscivorous
Loricariidae	Curculionichthys	Non-piscivorous
Loricariidae	Dasyloricaria	Non-piscivorous
Loricariidae	Dekeyseria	Non-piscivorous
Loricariidae	Delturus	Non-piscivorous
Loricariidae	Dentectus	Non-piscivorous
Loricariidae	Dolichancistrus	Non-piscivorous
Loricariidae	Epactionotus	Non-piscivorous
Loricariidae	Eurycheilichthys	Non-piscivorous
Loricariidae	Exastilithoxus	Non-piscivorous
Loricariidae	Farlowella	Non-piscivorous
Loricariidae	Fonchiiichthys	Non-piscivorous
Loricariidae	Furcodontichthys	Non-piscivorous
Loricariidae	Guyanancistrus	Non-piscivorous
Loricariidae	Gymnotocinclus	Non-piscivorous
Loricariidae	Harttia	Non-piscivorous
Loricariidae	Harttiella	Non-piscivorous
Loricariidae	Hemiancistrus	Non-piscivorous
Loricariidae	Hemiodontichthys	Non-piscivorous
Loricariidae	Hemipsilichthys	Non-piscivorous
Loricariidae	Hisonotus	Non-piscivorous
Loricariidae	Hopliancistrus	Non-piscivorous
Loricariidae	Hypancistrus	Non-piscivorous
Loricariidae	Hypoptopoma	Non-piscivorous
Loricariidae	Hypostomus	Non-piscivorous
Loricariidae	Isbrueckerichthys	Non-piscivorous
Loricariidae	Isorineloricaria	Non-piscivorous
Loricariidae	Kronichthys	Non-piscivorous
Loricariidae	Lamontichthys	Non-piscivorous
Loricariidae	Lampiella	Non-piscivorous
Loricariidae	Lasiancistrus	Non-piscivorous
Loricariidae	Leporacanthicus	Non-piscivorous
Loricariidae	Leptoancistrus	Non-piscivorous
Loricariidae	Limatulichthys	Non-piscivorous
Loricariidae	Lipopterichthys	Non-piscivorous
Loricariidae	Lithogenes	Non-piscivorous
Loricariidae	Lithoxus	Non-piscivorous
Loricariidae	Loricaria	Non-piscivorous
Loricariidae	Loricariichthys	Non-piscivorous
Loricariidae	Macrotocinclus	Non-piscivorous
Loricariidae	Megalancistrus	Non-piscivorous
Loricariidae	Metaloricaria	Non-piscivorous
Loricariidae	Microlepidogaster	Non-piscivorous
Loricariidae	Microplecostomus	Non-piscivorous
Loricariidae	Nannoplecostomus	Non-piscivorous
Loricariidae	Neblinichthys	Non-piscivorous
Loricariidae	Neoplecostomus	Non-piscivorous
Loricariidae	Oligancistrus	Non-piscivorous
Loricariidae	Otocinclus	Non-piscivorous
Loricariidae	Otothyris	Non-piscivorous
Loricariidae	Otothyropsis	Non-piscivorous
Loricariidae	Oxyropsis	Non-piscivorous
Loricariidae	Panaqolus	Non-piscivorous
Loricariidae	Panaque	Non-piscivorous
Loricariidae	Paraloricaria	Non-piscivorous
Loricariidae	Parancistrus	Non-piscivorous
Loricariidae	Pareiorhaphis	Non-piscivorous
Loricariidae	Pareiorhina	Non-piscivorous
Loricariidae	Parotocinclus	Non-piscivorous
Loricariidae	Paulasquama	Non-piscivorous
Loricariidae	Peckoltia	Non-piscivorous
Loricariidae	Planiloricaria	Non-piscivorous
Loricariidae	Plesioptopoma	Non-piscivorous
Loricariidae	Pogonopoma	Non-piscivorous
Loricariidae	Proloricaria	Non-piscivorous
Loricariidae	Pseudacanthicus	Non-piscivorous
Loricariidae	Pseudancistrus	Non-piscivorous
Loricariidae	Pseudohemiodon	Non-piscivorous
Loricariidae	Pseudolithoxus	Non-piscivorous
Loricariidae	Pseudoloricaria	Non-piscivorous
Loricariidae	Pseudotocinclus	Non-piscivorous
Loricariidae	Pseudotothyris	Non-piscivorous
Loricariidae	Pterosturisoma	Non-piscivorous
Loricariidae	Pterygoplichthys	Non-piscivorous
Loricariidae	Pyxiloricaria	Non-piscivorous
Loricariidae	Reganella	Non-piscivorous
Loricariidae	Rhadinoloricaria	Non-piscivorous
Loricariidae	Rhinelepis	Non-piscivorous
Loricariidae	Rhinolekos	Non-piscivorous
Loricariidae	Rineloricaria	Non-piscivorous
Loricariidae	Schizolecis	Non-piscivorous
Loricariidae	Scobinancistrus	Non-piscivorous
Loricariidae	Spatuloricaria	Non-piscivorous
Loricariidae	Spectracanthicus	Non-piscivorous
Loricariidae	Squaliforma	Non-piscivorous
Loricariidae	Sturisoma	Non-piscivorous
Loricariidae	Sturisomatichthys	Non-piscivorous
Loricariidae	Transancistrus	Non-piscivorous
Lutjanidae	Lutjanus	Piscivorous
Megalopidae	Megalops	Piscivorous
Moronidae	Morone	Piscivorous
Mugilidae	Agonostomus	Non-piscivorous
Mugilidae	Chaenomugil	Non-piscivorous
Mugilidae	Joturus	Non-piscivorous
Mugilidae	Mugil	Non-piscivorous
Osteoglossidae	Osteoglossum	Piscivorous
Parodontidae	Apareiodon	Non-piscivorous
Parodontidae	Parodon	Non-piscivorous
Parodontidae	Saccodon	Non-piscivorous
Percidae	Ammocrypta	Non-piscivorous
Percidae	Etheostoma	Non-piscivorous
Percidae	Perca	Piscivorous
Percidae	Percina	Non-piscivorous
Pimelodidae	Bergiaria	Non-piscivorous
Pimelodidae	Brachyplatystoma	Piscivorous
Pimelodidae	Calophysus	Piscivorous
Pimelodidae	Cheirocerus	Non-piscivorous
Pimelodidae	Conorhynchos	Non-piscivorous
Pimelodidae	Duopalatinus	Non-piscivorous
Pimelodidae	Exallodontus	Non-piscivorous
Pimelodidae	Hemisorubim	Piscivorous
Pimelodidae	Hypophthalmus	Non-piscivorous
Pimelodidae	Iheringichthys	Non-piscivorous
Pimelodidae	Leiarius	Non-piscivorous
Pimelodidae	Luciopimelodus	Non-piscivorous
Pimelodidae	Megalonema	Non-piscivorous
Pimelodidae	Parapimelodus	Non-piscivorous
Pimelodidae	Perrunichthys	Piscivorous
Pimelodidae	Phractocephalus	Piscivorous
Pimelodidae	Pimelabditus	Non-piscivorous
Pimelodidae	Pimelodina	Piscivorous
Pimelodidae	Pimelodus	Piscivorous
Pimelodidae	Pinirampus	Piscivorous
Pimelodidae	Platynematichthys	Non-piscivorous
Pimelodidae	Platysilurus	Piscivorous
Pimelodidae	Platystomatichthys	Piscivorous
Pimelodidae	Propimelodus	Piscivorous
Pimelodidae	Pseudoplatystoma	Piscivorous
Pimelodidae	Sorubim	Piscivorous
Pimelodidae	Sorubimichthys	Piscivorous
Pimelodidae	Steindachneridion	Non-piscivorous
Pimelodidae	Zungaro	Piscivorous
Poeciliidae	Alfaro	Non-piscivorous
Poeciliidae	Belonesox	Piscivorous
Poeciliidae	Brachyrhaphis	Non-piscivorous
Poeciliidae	Carlhubbsia	Non-piscivorous
Poeciliidae	Cnesterodon	Non-piscivorous
Poeciliidae	Fluviphylax	Non-piscivorous
Poeciliidae	Gambusia	Non-piscivorous
Poeciliidae	Girardinus	Non-piscivorous
Poeciliidae	Heterandria	Non-piscivorous
Poeciliidae	Heterophallus	Non-piscivorous
Poeciliidae	Limia	Non-piscivorous
Poeciliidae	Micropoecilia	Non-piscivorous
Poeciliidae	Neoheterandria	Non-piscivorous
Poeciliidae	Pamphorichthys	Non-piscivorous
Poeciliidae	Phallichthys	Non-piscivorous
Poeciliidae	Phalloceros	Non-piscivorous
Poeciliidae	Phalloptychus	Non-piscivorous
Poeciliidae	Phallotorynus	Non-piscivorous
Poeciliidae	Poecilia	Non-piscivorous
Poeciliidae	Poeciliopsis	Non-piscivorous
Poeciliidae	Priapella	Non-piscivorous
Poeciliidae	Priapichthys	Non-piscivorous
Poeciliidae	Pseudopoecilia	Non-piscivorous
Poeciliidae	Pseudoxiphophorus	Non-piscivorous
Poeciliidae	Quintana	Non-piscivorous
Poeciliidae	Scolichthys	Non-piscivorous
Poeciliidae	Tomeurus	Non-piscivorous
Poeciliidae	Xenodexia	Non-piscivorous
Poeciliidae	Xenophallus	Non-piscivorous
Poeciliidae	Xiphophorus	Non-piscivorous
Polycentridae	Monocirrhus	Piscivorous
Polycentridae	Polycentrus	Piscivorous
Prochilodontidae	Ichthyoelephas	Non-piscivorous
Prochilodontidae	Prochilodus	Non-piscivorous
Prochilodontidae	Semaprochilodus	Non-piscivorous
Profundulidae	Profundulus	Non-piscivorous
Pseudopimelodidae	Batrochoglanis	Piscivorous
Pseudopimelodidae	Cephalosilurus	Piscivorous
Pseudopimelodidae	Cruciglanis	Non-piscivorous
Pseudopimelodidae	Lophiosilurus	Piscivorous
Pseudopimelodidae	Microglanis	Non-piscivorous
Pseudopimelodidae	Pseudopimelodus	Piscivorous
Rhamphichthyidae	Gymnorhamphichthys	Non-piscivorous
Rhamphichthyidae	Rhamphichthys	Non-piscivorous
Rivulidae	Anablepsoides	Non-piscivorous
Rivulidae	Atlantirivulus	Non-piscivorous
Rivulidae	Austrofundulus	Non-piscivorous
Rivulidae	Austrolebias	Non-piscivorous
Rivulidae	Campellolebias	Non-piscivorous
Rivulidae	Cynodonichthys	Non-piscivorous
Rivulidae	Cynolebias	Non-piscivorous
Rivulidae	Cynopoecilus	Non-piscivorous
Rivulidae	Hypsolebias	Non-piscivorous
Rivulidae	Kryptolebias	Non-piscivorous
Rivulidae	Laimosemion	Non-piscivorous
Rivulidae	Leptolebias	Non-piscivorous
Rivulidae	Llanolebias	Non-piscivorous
Rivulidae	Maratecoara	Non-piscivorous
Rivulidae	Melanorivulus	Non-piscivorous
Rivulidae	Millerichthys	Non-piscivorous
Rivulidae	Moema	Non-piscivorous
Rivulidae	Nematolebias	Non-piscivorous
Rivulidae	Neofundulus	Non-piscivorous
Rivulidae	Notholebias	Non-piscivorous
Rivulidae	Ophthalmolebias	Non-piscivorous
Rivulidae	Papiliolebias	Non-piscivorous
Rivulidae	Pituna	Non-piscivorous
Rivulidae	Plesiolebias	Non-piscivorous
Rivulidae	Pterolebias	Non-piscivorous
Rivulidae	Rachovia	Non-piscivorous
Rivulidae	Rivulus	Non-piscivorous
Rivulidae	Simpsonichthys	Non-piscivorous
Rivulidae	Spectrolebias	Non-piscivorous
Rivulidae	Stenolebias	Non-piscivorous
Rivulidae	Terranatos	Non-piscivorous
Rivulidae	Trigonectes	Non-piscivorous
Rivulidae	Xenurolebias	Non-piscivorous
Sciaenidae	Aplodinotus	Piscivorous
Sciaenidae	Pachypops	Piscivorous
Sciaenidae	Pachyurus	Non-piscivorous
Sciaenidae	Petilipinnis	Non-piscivorous
Sciaenidae	Plagioscion	Piscivorous
Scoloplacidae	Scoloplax	Non-piscivorous
Serrasalmidae	Acnodon	Non-piscivorous
Serrasalmidae	Catoprion	Non-piscivorous
Serrasalmidae	Colossoma	Non-piscivorous
Serrasalmidae	Metynnis	Non-piscivorous
Serrasalmidae	Mylesinus	Non-piscivorous
Serrasalmidae	Myleus	Non-piscivorous
Serrasalmidae	Myloplus	Non-piscivorous
Serrasalmidae	Mylossoma	Non-piscivorous
Serrasalmidae	Ossubtus	Non-piscivorous
Serrasalmidae	Piaractus	Non-piscivorous
Serrasalmidae	Pristobrycon	Piscivorous
Serrasalmidae	Pygocentrus	Piscivorous
Serrasalmidae	Pygopristis	Piscivorous
Serrasalmidae	Serrasalmus	Piscivorous
Serrasalmidae	Tometes	Non-piscivorous
Serrasalmidae	Utiaritichthys	Non-piscivorous
Sternopygidae	Archolaemus	Non-piscivorous
Sternopygidae	Distocyclus	Non-piscivorous
Sternopygidae	Eigenmannia	Non-piscivorous
Sternopygidae	Japigny	Non-piscivorous
Sternopygidae	Rhabdolichops	Non-piscivorous
Sternopygidae	Sternopygus	Piscivorous
Synbranchidae	Ophisternon	Piscivorous
Synbranchidae	Synbranchus	Piscivorous
Tetraodontidae	Colomesus	Non-piscivorous
Trichomycteridae	Acanthopoma	Non-piscivorous
Trichomycteridae	Ammoglanis	Non-piscivorous
Trichomycteridae	Apomatoceros	Non-piscivorous
Trichomycteridae	Copionodon	Non-piscivorous
Trichomycteridae	Eremophilus	Non-piscivorous
Trichomycteridae	Glaphyropoma	Non-piscivorous
Trichomycteridae	Haemomaster	Non-piscivorous
Trichomycteridae	Henonemus	Non-piscivorous
Trichomycteridae	Homodiaetus	Non-piscivorous
Trichomycteridae	Ituglanis	Non-piscivorous
Trichomycteridae	Listrura	Non-piscivorous
Trichomycteridae	Megalocentor	Non-piscivorous
Trichomycteridae	Microcambeva	Non-piscivorous
Trichomycteridae	Miuroglanis	Non-piscivorous
Trichomycteridae	Ochmacanthus	Non-piscivorous
Trichomycteridae	Paracanthopoma	Non-piscivorous
Trichomycteridae	Parastegophilus	Non-piscivorous
Trichomycteridae	Paravandellia	Non-piscivorous
Trichomycteridae	Pareiodon	Non-piscivorous
Trichomycteridae	Plectrochilus	Non-piscivorous
Trichomycteridae	Pseudostegophilus	Non-piscivorous
Trichomycteridae	Pygidianops	Non-piscivorous
Trichomycteridae	Rhizosomichthys	Non-piscivorous
Trichomycteridae	Sarcoglanis	Non-piscivorous
Trichomycteridae	Schultzichthys	Non-piscivorous
Trichomycteridae	Scleronema	Non-piscivorous
Trichomycteridae	Stauroglanis	Non-piscivorous
Trichomycteridae	Stegophilus	Non-piscivorous
Trichomycteridae	Stenolicmus	Non-piscivorous
Trichomycteridae	Trichogenes	Non-piscivorous
Trichomycteridae	Trichomycterus	Non-piscivorous
Trichomycteridae	Tridensimilis	Non-piscivorous
Trichomycteridae	Tridentopsis	Non-piscivorous
Trichomycteridae	Typhlobelus	Non-piscivorous
Trichomycteridae	Vandellia	Non-piscivorous
Triportheidae	Agoniates	Piscivorous
Triportheidae	Clupeacharax	Non-piscivorous
Triportheidae	Engraulisoma	Non-piscivorous
Triportheidae	Lignobrycon	Non-piscivorous
Triportheidae	Triportheus	Piscivorous
Umbridae	Umbra	Non-piscivorous
